# Microbial contaminants cataloged as novel human sequences in recent human pan-genomes

**DOI:** 10.1101/2020.03.16.994376

**Authors:** Mosè Manni, Evgeny Zdobnov

**Affiliations:** Department of Genetic Medicine and Development, University of Geneva Medical School, Geneva, Switzerland; Swiss Institute of Bioinformatics, Geneva, Switzerland

## Abstract

Human pan-genome studies offer the opportunity to identify human non-reference sequences (NRSs) which are, by definition, not represented in the reference human genome (GRCh38). NRSs serve as useful catalogues of genetic variation for population and disease studies and while the majority consists of repetitive elements, a substantial fraction is made of non-repetitive, non-reference (NRNR) sequences. The presence of non-human sequences in these catalogues can inflate the number of “novel” human sequences, overestimate the genetic differentiation among populations, and jeopardize subsequent analyses that rely on these resources. We uncovered almost 2,000 contaminant sequences of microbial origin in NRNR sequences from recent human pan-genome studies. The contaminant contigs (3,501,302 bp) harbour genes totalling 4,720 predicted proteins (>40 aa). The major sources of contamination are related to Rhyzobiales, Burkholderiales, Pseudomonadales and Lactobacillales, which may have been associated with the original samples or introduced later during sequencing experiments. We additionally observed that the majority of human novel protein-coding genes described in one of the studies entirely overlap repetitive regions and are likely to be false positive predictions. We report here the list of contaminant sequences in three recent human pan-genome catalogues and discuss strategies to increase decontamination efficacy for current and future pan-genome studies.
