## Supplementary_materials for "Microbial contaminants cataloged as novel human sequences in recent human pan-genomes": Supplementary_Table_6.tab

gene_ID	size(bp)	%_masked
185Genomes_NovelGene_000468	588	9.52
185Genomes_NovelGene_000467	819	0.00
185Genomes_NovelGene_003613	595	100.00
185Genomes_NovelGene_001992	776	100.00
185Genomes_NovelGene_003196	439	100.00
185Genomes_NovelGene_002905	749	100.00
185Genomes_NovelGene_002984	489	100.00
185Genomes_NovelGene_002850	561	100.00
185Genomes_NovelGene_002942	673	100.00
185Genomes_NovelGene_001411	420	100.00
185Genomes_NovelGene_001409	636	100.00
185Genomes_NovelGene_005397	456	100.00
185Genomes_NovelGene_004544	480	100.00
185Genomes_NovelGene_002994	426	100.00
185Genomes_NovelGene_001950	681	35.39
185Genomes_NovelGene_004576	444	100.00
185Genomes_NovelGene_004076	395	100.00
185Genomes_NovelGene_004680	510	97.06
185Genomes_NovelGene_004896	508	100.00
185Genomes_NovelGene_004452	450	100.00
185Genomes_NovelGene_004137	734	95.50
185Genomes_NovelGene_004273	489	100.00
185Genomes_NovelGene_005569	393	100.00
185Genomes_NovelGene_004443	319	100.00
185Genomes_NovelGene_005199	436	100.00
185Genomes_NovelGene_003777	979	100.00
185Genomes_NovelGene_000908	834	100.00
185Genomes_NovelGene_003303	504	100.00
185Genomes_NovelGene_003713	949	100.00
185Genomes_NovelGene_004237	219	100.00
185Genomes_NovelGene_004354	670	100.00
185Genomes_NovelGene_003654	405	100.00
185Genomes_NovelGene_002878	384	100.00
185Genomes_NovelGene_003813	285	100.00
185Genomes_NovelGene_003033	734	100.00
185Genomes_NovelGene_004481	614	100.00
185Genomes_NovelGene_002831	604	100.00
185Genomes_NovelGene_003801	745	100.00
185Genomes_NovelGene_004160	543	98.16
185Genomes_NovelGene_005179	243	100.00
185Genomes_NovelGene_003375	660	100.00
185Genomes_NovelGene_004308	408	100.00
185Genomes_NovelGene_002169	573	100.00
185Genomes_NovelGene_002167	481	100.00
185Genomes_NovelGene_004271	229	100.00
185Genomes_NovelGene_004199	285	100.00
185Genomes_NovelGene_004049	518	100.00
185Genomes_NovelGene_005331	221	100.00
185Genomes_NovelGene_003993	524	100.00
185Genomes_NovelGene_005027	563	100.00
185Genomes_NovelGene_004593	448	100.00
185Genomes_NovelGene_003155	796	100.00
185Genomes_NovelGene_003154	447	0.00
185Genomes_NovelGene_001468	356	100.00
185Genomes_NovelGene_002848	696	100.00
185Genomes_NovelGene_004430	394	100.00
185Genomes_NovelGene_003877	734	100.00
185Genomes_NovelGene_003156	1349	98.07
185Genomes_NovelGene_003201	520	100.00
185Genomes_NovelGene_003470	1111	100.00
185Genomes_NovelGene_003556	784	100.00
185Genomes_NovelGene_005519	405	100.00
185Genomes_NovelGene_003434	731	100.00
185Genomes_NovelGene_002916	1748	100.00
185Genomes_NovelGene_003769	435	100.00
185Genomes_NovelGene_003719	815	100.00
185Genomes_NovelGene_004279	675	100.00
185Genomes_NovelGene_004594	625	100.00
185Genomes_NovelGene_004725	339	0.00
185Genomes_NovelGene_003361	633	100.00
185Genomes_NovelGene_002518	786	100.00
185Genomes_NovelGene_003395	1021	100.00
185Genomes_NovelGene_003011	951	100.00
185Genomes_NovelGene_004528	664	100.00
185Genomes_NovelGene_004086	676	100.00
185Genomes_NovelGene_003165	523	100.00
185Genomes_NovelGene_003145	1382	100.00
185Genomes_NovelGene_004530	434	100.00
185Genomes_NovelGene_003320	881	100.00
185Genomes_NovelGene_005134	494	100.00
185Genomes_NovelGene_003716	699	100.00
185Genomes_NovelGene_005529	429	100.00
185Genomes_NovelGene_005130	509	100.00
185Genomes_NovelGene_003897	904	100.00
185Genomes_NovelGene_004170	576	99.65
185Genomes_NovelGene_003112	921	100.00
185Genomes_NovelGene_004779	390	84.62
185Genomes_NovelGene_003274	514	100.00
185Genomes_NovelGene_004411	528	100.00
185Genomes_NovelGene_003646	739	100.00
185Genomes_NovelGene_002462	474	100.00
185Genomes_NovelGene_002463	390	100.00
185Genomes_NovelGene_003896	592	100.00
185Genomes_NovelGene_002989	874	100.00
185Genomes_NovelGene_001497	1257	92.76
185Genomes_NovelGene_002142	810	100.00
185Genomes_NovelGene_001925	3963	25.81
185Genomes_NovelGene_002921	1792	100.00
185Genomes_NovelGene_004547	628	100.00
185Genomes_NovelGene_003516	1005	100.00
185Genomes_NovelGene_003974	569	100.00
185Genomes_NovelGene_002399	1474	100.00
185Genomes_NovelGene_005193	544	100.00
185Genomes_NovelGene_001169	243	0.00
185Genomes_NovelGene_004424	402	100.00
185Genomes_NovelGene_004162	786	100.00
185Genomes_NovelGene_004055	703	100.00
185Genomes_NovelGene_003714	703	100.00
185Genomes_NovelGene_002450	1288	27.02
185Genomes_NovelGene_001311	2310	100.00
185Genomes_NovelGene_000277	354	100.00
185Genomes_NovelGene_000279	294	100.00
185Genomes_NovelGene_001245	1051	100.00
185Genomes_NovelGene_000408	982	100.00
185Genomes_NovelGene_002000	1194	100.00
185Genomes_NovelGene_000091	540	90.56
185Genomes_NovelGene_003612	1027	99.81
185Genomes_NovelGene_003566	859	99.42
185Genomes_NovelGene_000221	887	100.00
185Genomes_NovelGene_004195	453	62.25
185Genomes_NovelGene_000534	7413	37.52
185Genomes_NovelGene_003750	703	95.31
185Genomes_NovelGene_002554	189	0.00
185Genomes_NovelGene_003295	983	100.00
185Genomes_NovelGene_004057	738	100.00
185Genomes_NovelGene_002749	632	100.00
185Genomes_NovelGene_004243	495	100.00
185Genomes_NovelGene_001476	1190	90.42
185Genomes_NovelGene_004095	689	100.00
185Genomes_NovelGene_002202	1170	100.00
185Genomes_NovelGene_000700	924	90.26
185Genomes_NovelGene_004664	559	95.17
185Genomes_NovelGene_001961	630	100.00
185Genomes_NovelGene_002226	1371	17.36
185Genomes_NovelGene_004525	603	100.00
185Genomes_NovelGene_001811	1250	100.00
90Genomes_NovelGene000401	267	0.00
90Genomes_NovelGene000726	210	100.00
90Genomes_NovelGene000258	219	100.00
90Genomes_NovelGene000180	1998	100.00
90Genomes_NovelGene000146	965	100.00
90Genomes_NovelGene001876	395	0.00
90Genomes_NovelGene000854	285	100.00
90Genomes_NovelGene000466	2496	100.00
90Genomes_NovelGene000088	819	100.00
90Genomes_NovelGene000621	344	100.00
90Genomes_NovelGene000204	1048	100.00
90Genomes_NovelGene000200	565	100.00
90Genomes_NovelGene000658	1080	100.00
90Genomes_NovelGene000160	330	100.00
90Genomes_NovelGene000161	1224	100.00
90Genomes_NovelGene000162	336	100.00
90Genomes_NovelGene000163	2062	100.00
90Genomes_NovelGene001451	528	84.28
90Genomes_NovelGene000822	679	100.00
90Genomes_NovelGene002059	189	100.00
90Genomes_NovelGene000675	665	100.00
90Genomes_NovelGene001328	699	98.14
90Genomes_NovelGene000090	375	100.00
90Genomes_NovelGene000097	369	100.00
90Genomes_NovelGene000041	396	100.00
90Genomes_NovelGene000040	369	100.00
90Genomes_NovelGene001308	639	100.00
90Genomes_NovelGene001403	415	100.00
90Genomes_NovelGene000105	545	100.00
90Genomes_NovelGene000939	690	100.00
90Genomes_NovelGene001836	389	100.00
90Genomes_NovelGene000270	288	100.00
90Genomes_NovelGene000474	509	100.00
90Genomes_NovelGene000961	534	0.00
90Genomes_NovelGene001374	321	100.00
90Genomes_NovelGene001655	291	0.00
90Genomes_NovelGene000471	942	100.00
90Genomes_NovelGene000503	2048	100.00
90Genomes_NovelGene000158	778	0.00
90Genomes_NovelGene002021	240	0.00
90Genomes_NovelGene001827	346	100.00
90Genomes_NovelGene000036	627	0.00
90Genomes_NovelGene000175	1799	100.00
90Genomes_NovelGene001497	643	100.00
90Genomes_NovelGene001366	296	100.00
90Genomes_NovelGene001959	401	100.00
90Genomes_NovelGene001741	602	100.00
90Genomes_NovelGene001664	409	100.00
90Genomes_NovelGene001231	450	100.00
90Genomes_NovelGene001450	379	79.16
90Genomes_NovelGene000006	1263	100.00
90Genomes_NovelGene001505	551	100.00
