## Supplementary_materials for "Microbial contaminants cataloged as novel human sequences in recent human pan-genomes": Supplementary_Table_7.tab

==================================================
file name: combined.188genes.minus_patch_and_alternative.gene.fasta
sequences: 188
total length: 137996 bp (137996 bp excl N/X-runs)
GC level: 39.60 %
bases masked: 66168 bp ( 47.95 %)
==================================================
number of length percentage
elements* occupied of sequence
--------------------------------------------------
SINEs: 3 416 bp 0.30 %
ALUs 1 295 bp 0.21 %
MIRs 2 121 bp 0.09 %
LINEs: 6 691 bp 0.50 %
LINE1 6 691 bp 0.50 %
LINE2 0 0 bp 0.00 %
L3/CR1 0 0 bp 0.00 %
LTR elements: 12 1778 bp 1.29 %
ERVL 4 281 bp 0.20 %
ERVL-MaLRs 0 0 bp 0.00 %
ERV_classI 8 1497 bp 1.08 %
ERV_classII 0 0 bp 0.00 %
DNA elements: 6 768 bp 0.56 %
hAT-Charlie 0 0 bp 0.00 %
TcMar-Tigger 6 768 bp 0.56 %
Unclassified: 2 62 bp 0.04 %
Total interspersed repeats: 3715 bp 2.69 %
Small RNA: 3 135 bp 0.10 %
Satellites: 103 56859 bp 41.20 %
Simple repeats: 51 5272 bp 3.82 %
Low complexity: 1 187 bp 0.14 %
==================================================
* most repeats fragmented by insertions or deletions
have been counted as one element
The query species was assumed to be homo sapiens
RepeatMasker Combined Database: Dfam_3.1
run with rmblastn version 2.9.0+
