## Supplementary_materials for "Microbial contaminants cataloged as novel human sequences in recent human pan-genomes": Supplementary_Table_9.xlsx

### Sheet: Sheet 1-1
Table 1
SeqID	LCA_domain_diamond	LCA_diamond	best_hit_diamond	Identity_diamond	algn_lenght_diamond	evalue_diamond	taxid_diamond	Description_diamond
185Genomes_NovelGene_004725	Bacteria	Kocuria	WP_144931979.1	98.2	112	7.9e-51	1049583	WP_144931979.1 molybdate ABC transporter permease subunit [Kocuria indica]
90Genomes_NovelGene000036	Bacteria	Rhizobiales	WP_035201944.1	84.9	205	3.8e-91	358	WP_035201944.1 recombinase family protein [Agrobacterium tumefaciens]
90Genomes_NovelGene000158	Bacteria	Rhizobiales	WP_083199480.1	79.0	138	2.4e-58	1841654	WP_083199480.1 thermonuclease family protein [Rhizobium sp. AC44/96]
90Genomes_NovelGene000961	Bacteria	Methylotenera_sp.	PPD54037.1	100.0	177	5.5e-91	2051956	PPD54037.1 alkylhydroperoxidase [Methylotenera sp.]
90Genomes_NovelGene002021	Bacteria	Rhizobiales	WP_057199278.1	100.0	79	3.0e-36	1736363	WP_057199278.1 acyl carrier protein [Bradyrhizobium sp. Leaf396]
185Genomes_NovelGene_003154	Bacteria	Kocuria	WP_144832590.1	93.9	148	2e-82	72000	WP_144832590.1 HD domain-containing protein [Kocuria rhizophila]
90Genomes_NovelGene001655	Bacteria	Rhizobiales	WP_072495376.1	100.0	96	2e-64	227290	WP_072495376.1 winged helix-turn-helix transcriptional regulator [Rhizobium/Agrobacterium group]
